# Dissecting the functions of NIPBL using genome editing: The importance of the N-terminus of NIPBL in transcriptional regulation

**DOI:** 10.1101/616086

**Authors:** Kosuke Izumi, Kazuhiro Akiyama, Katsunori Fujiki, Koji Masuda, Ryuichiro Nakato, Aiko Otsubo, Masashige Bando, Katsuhiko Shirahige

## Abstract

Cornelia de Lange syndrome (CdLS) is characterized by craniofacial dysmorphisms, intellectual disabilities, growth retardation, and several other systemic abnormalities. CdLS is caused by heterozygous germline mutations in structural and regulatory components of cohesin. Mutations in *NIPBL*, which encodes regulatory subunit of cohesin, are frequently found in individuals with CdLS. CdLS is associated with a currently unknown mechanism of global transcriptional dysregulation. In this study, *NIPBL* mutants were generated using the CRISPR/Cas9 system to study this mechanism. Clones with a biallelic frameshift mutation in exon 3 of *NIPBL*, resulting in a truncated N-terminus, displayed transcriptional dysregulation without sister chromatid separation defects. Detailed transcriptome analysis revealed the overexpression of genes in *NIPBL* mutants that are typically expressed at low levels in wild type and the reduced expression of genes that are typically expressed at high levels in wild type. This result suggested that NIPBL plays a role in fine-tuning gene expression levels. MAU2 protein, that closely interacts with NIPBL, was nearly absent in these clones. The reduction of MAU2 observed in *NIPBL* mutants points to the importance of the NIPBL N-terminus/MAU2 interaction in transcriptional regulatory role of NIPBL.
