## Supplemental Table S1 for "Dissecting the functions of NIPBL using genome editing: The importance of the N-terminus of NIPBL in transcriptional regulation"

### Sheet: RNA-seq stats 293FT 
Sample	Total reads	Aligned >1 times	Aligned 1 tims	Overall alignment rate
293FT_WT	66682100	19385472 (29.07%)	20090461 (30.13%)	0.592
293FT_ex3mut	54492315	15452971 (28.36%)	15909560 (29.20%)	0.5755
293FT_ex10mut	62180870	17795751 (28.62%)	18458655 (29.69%)	0.583

### Sheet: RNA-seq stats WT ex3mut duplica
Sample	Input	Mapped	Multiple alignments	Overall read mapping rate
293FT_WT_1	46697332	45074347 (96.5% of input)	2939424 ( 6.5%)	0.965
293FT_WT_2	66845880	63670721 (95.3% of input)	5841065 ( 9.2%)	0.953
293FT_ex3mut_1	47078426	45293397 (96.2% of input)	3166191 ( 7.0%)	0.962
293FT_ex3mut_2	54590298	52309882 (95.8% of input)	4748252 ( 9.1%)	0.958

### Sheet: HCT RNA-seq
Sample	Total reads	Mapped	M>1	Unmapped
HCT_WT	46123538	15432595 (33.46%)	15060763 (32.65%)	15630180 (33.89%)
HCT_ex3mut1	49492551	14158691 (28.61%)	13793563 (27.87%)	21540297 (43.52%)
HCT_ex3mut2	53941762	17728319 (32.87%)	17071665 (31.65%)	19141778 (35.49%)
HCT_ex10mut1	54773886	15463229 (28.23%)	15124512 (27.61%)	24186145 (44.16%)

### Sheet: Nascent RNA-seq duplicate
Sample	Total reads	Mapped reads	Mapping rate	Mapping tool
293FT WT_1h	70580456	47945711	0.679306	tophat2 version 2.1.0
293FT ex3mut_1h	68665990	49039850	0.71418	tophat2 version 2.1.0

### Sheet: RAD21 ChIP-seq
Sample	Reads	Mapped unique	>=2	Unmapped	PCR bias
FT_WT_WCE	48057391	37561577 (78.16%)	9085784 (18.91%)	1410030 (2.93%)	1396380.0 (3.7%)
FT_WT_ChIP	46932770	37823448 (80.59%)	7811819 (16.64%)	1297503 (2.76%)	2496384.0 (6.6%)
FT_ex3mut_WCE	46842289	36305415 (77.51%)	9014004 (19.24%)	1522870 (3.25%)	959870.0 (2.6%)
FT_ex3mut_ChIP	47665419	38813756 (81.43%)	7463296 (15.66%)	1388367 (2.91%)	2374901.0 (6.5%)
FT_ex10mut_WCE	49185340	38208757 (77.68%)	9447099 (19.21%)	1529484 (3.11%)	1081472.0 (2.8%)
FT_ex10mut_ChIP	40598652	33041874 (81.39%)	6445890 (15.88%)	1110888 (2.74%)	2461828.0 (7.5%)
