## Supplemental Table S2 for "Dissecting the functions of NIPBL using genome editing: The importance of the N-terminus of NIPBL in transcriptional regulation"

### Sheet: 293FT ex3mut downregulated
gene	log2(fold_change)	test_stat	p_value	q_value
NXPH2	#NAME?	#NAME?	5e-05	0.00316133
HSPE1-PHOCN	#NAME?	#NAME?	0.0009	0.0280682
OTUD3	-0.812261	-2.1457	0.00205	0.0491575
PSMD14	-0.827335	-2.1842	0.00195	0.0474627
RABGGTB	-0.833917	-2.18388	0.00185	0.0457162
ZKSCAN1	-0.842818	-2.19171	0.00175	0.0436448
GSTP1	-0.843933	-2.19118	0.002	0.0483886
FDFT1	-0.849019	-2.20292	0.00195	0.0474627
AKAP9	-0.850455	-2.20501	0.0018	0.0446853
RWDD4	-0.853511	-2.25599	0.0016	0.0415026
HRSP12	-0.858399	-2.19811	0.00175	0.0436448
GLS	-0.86084	-2.28878	0.00165	0.0423247
PPP1R7	-0.867742	-2.23976	0.0019	0.0468088
TNPO3	-0.869866	-2.3098	0.00075	0.0245242
RBM12B	-0.870715	-2.21623	0.0013	0.0360923
B3GALT6	-0.87075	-2.18628	0.00195	0.0474627
PUS7	-0.872195	-2.16257	0.00155	0.040794
SUMO1	-0.872516	-2.30344	0.0008	0.0258459
BCAT1	-0.873796	-2.20704	0.0016	0.0415026
WDFY1	-0.874466	-2.32124	0.00125	0.0350043
LOC647979	-0.877013	-2.23215	0.00165	0.0423247
FGFR1OP	-0.878806	-2.24761	0.0017	0.0430613
EPC2	-0.879339	-2.23145	0.00185	0.0457162
HNRNPA3	-0.884512	-2.28378	0.00195	0.0474627
NFE2L2	-0.888326	-2.30435	0.0012	0.0340161
NUP35	-0.890461	-2.25054	0.00155	0.040794
ATG4B	-0.893514	-2.271	0.00165	0.0423247
DDIT4	-0.894342	-2.27338	0.00095	0.0288493
BAG2	-0.897495	-2.30003	0.00095	0.0288493
DNAJC10	-0.899884	-2.32405	0.00105	0.031184
WDR12	-0.902782	-2.4024	0.0007	0.023458
SPON1	-0.903065	-2.29017	0.0014	0.0382132
RIF1	-0.904154	-2.1949	0.00145	0.0390511
WARS2	-0.904206	-2.33938	0.0007	0.023458
ZNF100	-0.90815	-2.27313	0.00085	0.0271363
ZDBF2	-0.909506	-2.40273	0.0005	0.0189532
ATP5I	-0.912008	-2.40426	0.0007	0.023458
TOMM5	-0.914683	-2.38447	0.00075	0.0245242
KIAA1586	-0.920145	-2.36138	0.00105	0.031184
ABI2	-0.921981	-2.45606	0.00035	0.0147145
UROD	-0.923658	-2.37859	0.0011	0.0318508
UBE2V2	-0.927144	-2.45203	0.00095	0.0288493
STK11IP	-0.927845	-2.18345	0.00165	0.0423247
VCAN	-0.928995	-2.3996	0.00055	0.0203714
ADAMTS1	-0.930537	-2.45666	0.00065	0.0225287
KIAA0020	-0.931855	-2.45396	0.0004	0.016186
SKIV2L2	-0.931859	-2.24241	0.0016	0.0415026
ELOVL6	-0.932776	-2.38006	0.00105	0.031184
NOP58	-0.934019	-2.37539	0.00085	0.0271363
C7orf68	-0.942427	-2.27912	0.001	0.0300297
MMADHC	-0.943129	-2.4948	0.0005	0.0189532
GPX8	-0.94334	-2.40679	0.00055	0.0203714
PASK	-0.943398	-2.43763	0.0009	0.0280682
CBS	-0.95158	-2.50275	0.00075	0.0245242
PHGDH	-0.954694	-2.4222	0.00075	0.0245242
PTBP2	-0.954879	-2.49109	0.0004	0.016186
C8orf55	-0.954885	-2.4344	0.0006	0.0213442
MEF2C	-0.955387	-2.37037	0.001	0.0300297
POLR1E	-0.955509	-2.50032	0.0004	0.016186
CBX5	-0.958682	-2.42174	0.00075	0.0245242
PPIG	-0.95961	-2.52134	0.0005	0.0189532
SUSD5	-0.965845	-2.42744	0.00065	0.0225287
RND3	-0.966033	-2.53094	0.00045	0.0175511
FTSJD1	-0.968827	-2.43164	0.0007	0.023458
PPT1	-0.970626	-2.43072	0.00065	0.0225287
RPL23AP53	-0.971155	-2.3511	0.00105	0.031184
GINS4	-0.971579	-2.57201	0.00025	0.0113666
CNOT7	-0.971724	-2.46287	0.00035	0.0147145
EPB41L4A-AS1	-0.973192	-2.18092	0.00125	0.0350043
CCDC132	-0.975215	-2.42117	0.00045	0.0175511
TTC19	-0.984094	-2.41628	0.00115	0.0331208
LOC286467	-0.984971	-2.45299	0.0007	0.023458
FAM101B	-0.987811	-2.58687	0.00025	0.0113666
HIBCH	-0.988246	-2.56294	0.00025	0.0113666
PNISR	-0.991718	-2.4377	0.0007	0.023458
PARP8	-0.998754	-2.46083	0.00045	0.0175511
SNHG13	-1.00075	-2.57199	0.00035	0.0147145
COLEC12	-1.00188	-2.59553	0.00035	0.0147145
SLC25A13	-1.00349	-2.64793	0.0003	0.0131593
TEX15	-1.0045	-2.58847	0.0003	0.0131593
GAS5	-1.0058	-2.40155	0.0008	0.0258459
NDUFA10	-1.00611	-2.62532	0.0001	0.00558138
CDCA7	-1.00612	-2.6856	0.00015	0.00758719
PGAP1	-1.00857	-2.61802	0.00025	0.0113666
TUSC3	-1.01093	-2.6737	0.0004	0.016186
GMEB1	-1.01591	-2.50432	0.0004	0.016186
MIR600HG	-1.01778	-2.44201	0.0006	0.0213442
MYO1B	-1.02497	-2.71533	0.0001	0.00558138
KCNQ2	-1.02666	-2.49544	0.0005	0.0189532
NRP2	-1.0272	-2.18036	0.0016	0.0415026
USP46	-1.02916	-2.68438	0.0002	0.00957751
DLX1	-1.03216	-2.31912	0.0011	0.0318508
LYAR	-1.03962	-2.7541	5e-05	0.00316133
ZFP62	-1.04378	-2.65928	5e-05	0.00316133
PCM1	-1.04618	-2.61382	0.0002	0.00957751
ARHGAP5	-1.04962	-2.6445	0.0003	0.0131593
ERVMER34-1	-1.04967	-2.23594	0.0017	0.0430613
ENPEP	-1.05613	-2.3906	0.0007	0.023458
BZW1	-1.05662	-2.40171	0.00075	0.0245242
FZD7	-1.05802	-2.62025	0.00025	0.0113666
C6orf35	-1.05989	-2.56594	0.0001	0.00558138
MYEOV2	-1.06099	-2.67289	0.00015	0.00758719
ING5	-1.06321	-2.72508	5e-05	0.00316133
ZBTB10	-1.06786	-2.81633	5e-05	0.00316133
PLAT	-1.06972	-2.60524	0.0004	0.016186
ISL1	-1.07604	-2.36819	0.0015	0.039867
CCDC18	-1.08818	-2.82921	5e-05	0.00316133
C7orf41	-1.0934	-2.85074	5e-05	0.00316133
CKLF	-1.10262	-2.46145	0.0005	0.0189532
ATAD2	-1.11111	-2.88514	5e-05	0.00316133
SNHG5	-1.11129	-2.83966	5e-05	0.00316133
NDRG1	-1.11775	-2.93953	5e-05	0.00316133
CDC7	-1.12505	-2.95124	5e-05	0.00316133
NMNAT1	-1.12849	-2.75222	0.0001	0.00558138
LOC93622	-1.14045	-2.8362	0.0001	0.00558138
TATDN3	-1.14046	-2.69503	0.00015	0.00758719
TMEM167A	-1.14464	-2.88265	5e-05	0.00316133
CYP4V2	-1.14975	-2.94204	5e-05	0.00316133
FSIP2	-1.16109	-2.5326	0.0007	0.023458
BCS1L	-1.16298	-2.99755	5e-05	0.00316133
CCDC150	-1.16352	-2.92765	5e-05	0.00316133
SEC31B	-1.16425	-2.59592	0.0003	0.0131593
JAKMIP1	-1.16468	-2.35985	0.0011	0.0318508
NLGN1	-1.17056	-2.63031	0.0004	0.016186
UPF3B	-1.18074	-2.9327	0.0001	0.00558138
CCT6P3	-1.18215	-2.39468	0.00085	0.0271363
UBXN8	-1.18519	-2.98826	5e-05	0.00316133
COBLL1	-1.19993	-2.6392	0.00015	0.00758719
SEMA3D	-1.20032	-2.69143	0.0003	0.0131593
ASNS	-1.20517	-3.05733	5e-05	0.00316133
STK25	-1.21157	-3.15961	5e-05	0.00316133
LRP1B	-1.21357	-2.55698	0.00085	0.0271363
CSDE1	-1.21537	-2.33199	0.0015	0.039867
DCP2	-1.22119	-2.49928	0.0004	0.016186
ZNF544	-1.22569	-3.05909	5e-05	0.00316133
CDK6	-1.24576	-3.22726	5e-05	0.00316133
IFITM3	-1.26936	-2.87441	5e-05	0.00316133
LOC100507303	-1.27286	-2.50773	0.00065	0.0225287
ZNF160	-1.28254	-3.07855	5e-05	0.00316133
ZNF808	-1.28316	-2.34602	0.00145	0.0390511
ROBO2	-1.29079	-2.85329	0.00035	0.0147145
LIN28B	-1.30033	-3.19476	5e-05	0.00316133
PKI55	-1.30249	-3.14285	5e-05	0.00316133
ZNF813	-1.32686	-2.74436	0.0001	0.00558138
PNMA2	-1.32913	-3.47621	5e-05	0.00316133
ANKRD1	-1.3532	-3.04298	5e-05	0.00316133
LRP2	-1.35646	-3.52427	5e-05	0.00316133
LOC400550	-1.36474	-2.95431	5e-05	0.00316133
FABP5	-1.36963	-3.37461	5e-05	0.00316133
SEMA3C	-1.37921	-3.23641	5e-05	0.00316133
SH2D5	-1.39365	-3.06344	5e-05	0.00316133
ATF4	-1.40069	-3.38809	5e-05	0.00316133
LOC100506305	-1.40139	-2.73346	0.00025	0.0113666
LOC644656	-1.40833	-2.63834	0.00055	0.0203714
AMMECR1	-1.43122	-3.70892	5e-05	0.00316133
TNFRSF10D	-1.45571	-3.59659	5e-05	0.00316133
AGPAT5	-1.45707	-3.78829	5e-05	0.00316133
FOXP2	-1.47211	-3.08507	5e-05	0.00316133
LOC100507347	-1.47771	-2.38561	0.00155	0.040794
ZNF43	-1.47873	-2.90207	0.0002	0.00957751
CGA	-1.48735	-2.82417	0.00015	0.00758719
SLC7A11	-1.50937	-3.72528	5e-05	0.00316133
RNY1	-1.56552	-3.01249	5e-05	0.00316133
ZNF44	-1.57246	-3.14532	5e-05	0.00316133
LOC100507403	-1.60556	-3.02879	0.0001	0.00558138
WDR78	-1.64952	-2.84567	5e-05	0.00316133
ZNF28	-1.66574	-3.82508	5e-05	0.00316133
FAM84B	-1.70697	-4.22342	5e-05	0.00316133
MKX	-1.76159	-3.6231	5e-05	0.00316133
RPP25	-1.7649	-4.51703	5e-05	0.00316133
ZNF136	-1.76528	-3.63896	5e-05	0.00316133
KBTBD10	-1.90205	-3.36808	5e-05	0.00316133
LOC441454	-1.96793	-3.4873	5e-05	0.00316133
ZNF563	-2.01681	-2.63487	0.0011	0.0318508
SH3BP5	-2.06302	-5.10085	5e-05	0.00316133
TEX19	-2.14076	-2.84841	0.00045	0.0175511
ZNF91	-2.25556	-5.31648	5e-05	0.00316133
COL14A1	-2.28644	-5.13031	5e-05	0.00316133
CPNE7	-2.33302	-3.9051	5e-05	0.00316133
HYDIN	-2.33837	-3.21308	0.00015	0.00758719
ZNF718	-2.36799	-3.89251	0.0001	0.00558138
ZNF700	-2.41573	-4.04032	5e-05	0.00316133
LOC650368	-2.5635	-3.97188	5e-05	0.00316133
SLC5A12	-2.60998	-3.52645	0.0001	0.00558138
ZNF736	-2.74101	-5.40172	5e-05	0.00316133
MAOA	-2.97559	-5.25576	5e-05	0.00316133
WWC3	-3.28976	-4.52689	5e-05	0.00316133
ZNF331	-3.5187	-6.63638	5e-05	0.00316133
ABCB6	-3.82588	-6.32924	5e-05	0.00316133
NEFM	-5.80604	-10.8367	5e-05	0.00316133

### Sheet: 293FT ex3mut upregulated
gene	log2(fold_change)	test_stat	p_value	q_value
NPPC	inf	#NAME?	0.0002	0.00957751
NPY5R	inf	#NAME?	5e-05	0.00316133
PENK	inf	#NAME?	5e-05	0.00316133
SDR16C5	inf	#NAME?	5e-05	0.00316133
LOC100652979	5.47046	6.41276	0.0001	0.00558138
NRXN1	5.35384	8.45574	5e-05	0.00316133
ADAMTS12	5.00802	5.1248	0.00095	0.0288493
FLG	4.94025	5.36812	0.0002	0.00957751
C10orf112	4.9088	6.24307	5e-05	0.00316133
TMEM132B	4.84264	4.91906	0.00175	0.0436448
SPOCK3	4.80293	1.90456	0.00035	0.0147145
NALCN	4.65891	5.72566	5e-05	0.00316133
HAS2	4.6316	8.78554	5e-05	0.00316133
UBE2QL1	4.61338	6.01905	5e-05	0.00316133
LOC100505727	4.5908	4.64931	0.00115	0.0331208
PDGFD	4.37009	5.98984	5e-05	0.00316133
RGS7BP	4.30252	4.20627	0.0017	0.0430613
ASTN1	4.20666	4.71854	5e-05	0.00316133
GNA15	4.11346	4.61505	0.0002	0.00957751
NELL1	4.10951	5.67482	5e-05	0.00316133
KRT17	4.10246	6.03174	5e-05	0.00316133
PGR	4.0658	4.75853	5e-05	0.00316133
CHRDL1	3.86382	7.07482	5e-05	0.00316133
CD40	3.77517	5.18399	5e-05	0.00316133
LIX1	3.76296	7.76882	5e-05	0.00316133
ALDH1A1	3.68837	3.77627	0.001	0.0300297
PADI3	3.61783	4.48698	5e-05	0.00316133
KCNS3	3.61357	6.60961	5e-05	0.00316133
BCHE	3.54748	3.87412	0.00045	0.0175511
SLC16A5	3.5408	3.63099	0.00195	0.0474627
S100A16	3.53755	4.02181	0.00035	0.0147145
PRKG2	3.52516	3.90748	0.0007	0.023458
PDGFRB	3.49921	4.73202	5e-05	0.00316133
PHLDA2	3.49527	3.97722	0.00055	0.0203714
PCSK2	3.42613	5.87025	5e-05	0.00316133
KIRREL2	3.35979	3.05695	0.0011	0.0318508
MYO7A	3.32333	4.9462	5e-05	0.00316133
FBXL7	3.30258	5.19569	5e-05	0.00316133
CSRP1	3.20511	5.67654	5e-05	0.00316133
FAM155A	3.17983	5.3489	5e-05	0.00316133
FAM49A	3.13533	4.83636	5e-05	0.00316133
DNER	3.1257	4.086	0.00025	0.0113666
C21orf56	3.10649	4.603	0.0001	0.00558138
AFF2	3.06383	5.46037	5e-05	0.00316133
GPR173	3.06336	3.29263	0.00155	0.040794
GPR37	3.0546	4.16379	5e-05	0.00316133
CYP7B1	3.02682	5.02381	5e-05	0.00316133
NR0B1	3.00674	3.54282	0.0004	0.016186
DUSP2	2.98438	3.44522	0.0004	0.016186
BEX5	2.97331	5.60905	5e-05	0.00316133
TRPV2	2.94267	4.46186	5e-05	0.00316133
PLCB2	2.94247	4.52737	5e-05	0.00316133
SLITRK3	2.94207	3.86882	5e-05	0.00316133
TNNI3	2.91859	3.86983	0.0001	0.00558138
FAM50B	2.9165	4.6573	5e-05	0.00316133
TRPC6	2.87548	3.29589	0.00055	0.0203714
TMEM35	2.87247	4.63144	5e-05	0.00316133
RNF180	2.85292	3.39568	0.00035	0.0147145
DTX4	2.84185	3.77334	0.0001	0.00558138
THPO	2.84172	3.82551	0.0001	0.00558138
GAL3ST1	2.81894	3.55653	0.0003	0.0131593
TMEM151B	2.81225	3.78489	5e-05	0.00316133
TGFA	2.8031	5.30795	5e-05	0.00316133
HTR7	2.78399	3.48602	0.0001	0.00558138
CDH4	2.77017	4.11215	5e-05	0.00316133
MAP6	2.74723	4.0024	5e-05	0.00316133
SLC16A7	2.7276	4.4069	5e-05	0.00316133
SYT9	2.71251	5.47881	5e-05	0.00316133
LAMB3	2.70521	3.11395	0.00075	0.0245242
FAM179A	2.7033	4.40956	5e-05	0.00316133
SLC16A3	2.69975	2.59616	0.00065	0.0225287
GLUD2	2.6954	3.80722	5e-05	0.00316133
TAL1	2.68047	3.50879	5e-05	0.00316133
ADCY5	2.6762	5.02738	5e-05	0.00316133
TRANK1	2.67051	4.09933	5e-05	0.00316133
EPHB6	2.66918	4.33978	5e-05	0.00316133
NPY1R	2.66826	4.08963	5e-05	0.00316133
COL16A1	2.66812	3.22042	0.0006	0.0213442
SFRP5	2.66718	3.1945	0.0009	0.0280682
DACH2	2.65557	4.25396	5e-05	0.00316133
MPPED1	2.65514	3.84745	5e-05	0.00316133
TMEM92	2.6545	3.37306	0.00065	0.0225287
MAPK13	2.64435	4.23653	5e-05	0.00316133
ARHGAP20	2.6438	5.0368	5e-05	0.00316133
GPR158	2.63373	3.89339	5e-05	0.00316133
TCN2	2.6302	3.51787	5e-05	0.00316133
PDE2A	2.62628	3.93573	0.0001	0.00558138
PAK3	2.62197	3.97146	5e-05	0.00316133
POMC	2.57553	3.63186	5e-05	0.00316133
FAM131B	2.56518	4.66802	5e-05	0.00316133
TMEM47	2.55561	5.23631	5e-05	0.00316133
CREB3L1	2.54086	3.26393	0.00045	0.0175511
FAM110C	2.53588	4.41814	5e-05	0.00316133
PLA2G4A	2.53435	4.28113	5e-05	0.00316133
SLC30A3	2.5332	4.27397	5e-05	0.00316133
TMEFF2	2.52306	2.88141	0.00195	0.0474627
BIN1	2.50864	5.25721	5e-05	0.00316133
DPYD	2.48169	3.40607	5e-05	0.00316133
CALCB	2.47755	5.82258	5e-05	0.00316133
PPAPDC3	2.46294	4.01898	5e-05	0.00316133
LOC100506465	2.46033	4.37456	5e-05	0.00316133
AMOT	2.45761	4.93228	5e-05	0.00316133
COL1A1	2.42465	3.89092	5e-05	0.00316133
C20orf103	2.39653	2.88553	0.00125	0.0350043
ZNF229	2.38259	3.51758	0.0001	0.00558138
CYS1	2.38187	3.01738	0.00065	0.0225287
OXCT1	2.37738	4.80447	5e-05	0.00316133
MAOB	2.36693	3.46428	0.0001	0.00558138
CLSTN2	2.36488	3.89608	5e-05	0.00316133
PLIN2	2.36216	4.64023	5e-05	0.00316133
GRIK3	2.35508	3.58465	0.0002	0.00957751
PLA2G3	2.35093	3.10068	0.00065	0.0225287
SPINT1	2.34949	4.40483	5e-05	0.00316133
PPP1R14D	2.33637	2.81791	0.0013	0.0360923
MEI1	2.33284	2.90177	0.0017	0.0430613
MMP17	2.3116	4.22403	5e-05	0.00316133
EPHA6	2.30975	3.49697	5e-05	0.00316133
MACC1	2.30572	4.58155	5e-05	0.00316133
EDNRB	2.30375	4.61602	5e-05	0.00316133
RASAL1	2.2936	3.73621	5e-05	0.00316133
PRAME	2.28451	5.32842	5e-05	0.00316133
INSC	2.25806	3.75322	5e-05	0.00316133
TCEAL3	2.24785	3.82259	5e-05	0.00316133
PTPN6	2.24618	3.74214	5e-05	0.00316133
CCDC89	2.24507	2.76336	0.00205	0.0491575
GALNT14	2.24418	3.34724	0.00015	0.00758719
CACNA1G	2.24103	3.44874	5e-05	0.00316133
EPHB1	2.24099	3.6342	5e-05	0.00316133
GSTO2	2.22209	3.81428	5e-05	0.00316133
CHRD	2.21726	3.82853	5e-05	0.00316133
BDNF	2.21507	2.59424	0.00015	0.00758719
EFNB1	2.20756	5.51634	5e-05	0.00316133
C3	2.19397	3.34225	0.0001	0.00558138
PACSIN1	2.19261	3.65088	5e-05	0.00316133
NCKAP1L	2.1861	2.68549	0.00165	0.0423247
VILL	2.1856	3.33406	0.0001	0.00558138
PPL	2.18035	4.05605	5e-05	0.00316133
KIAA0040	2.14408	4.73795	5e-05	0.00316133
HLA-DRB5	2.13612	3.82064	5e-05	0.00316133
SLC35D2	2.12544	3.81232	5e-05	0.00316133
PPFIA2	2.11717	3.13586	5e-05	0.00316133
EPHB3	2.11131	4.09336	5e-05	0.00316133
CRLF1	2.11096	3.38048	5e-05	0.00316133
KRT8	2.1088	4.96611	5e-05	0.00316133
AGTR1	2.10862	2.62239	0.00055	0.0203714
BEGAIN	2.09388	3.29617	5e-05	0.00316133
ATP12A	2.09158	3.20011	0.0001	0.00558138
DNAH10	2.09086	4.00761	5e-05	0.00316133
NGFR	2.08182	3.6226	5e-05	0.00316133
FES	2.08003	3.3947	5e-05	0.00316133
MAL2	2.07054	3.00921	0.00045	0.0175511
NHLH2	2.06988	3.50258	5e-05	0.00316133
SLCO3A1	2.06408	3.38355	5e-05	0.00316133
MATN3	2.05859	2.86159	0.00025	0.0113666
VEGFC	2.05017	2.87645	0.0009	0.0280682
FAM19A4	2.04133	3.02754	0.00015	0.00758719
PTH1R	2.03161	2.6087	0.0014	0.0382132
AR	2.0303	3.02452	0.0005	0.0189532
ZIK1	2.02385	3.01621	0.00015	0.00758719
APOE	1.99951	4.17932	5e-05	0.00316133
ACE	1.99038	3.51579	5e-05	0.00316133
FBLN5	1.9869	3.89947	5e-05	0.00316133
TMEM100	1.9785	4.21346	5e-05	0.00316133
TRIM47	1.96383	3.39428	5e-05	0.00316133
LRRC33	1.96045	2.82493	0.0005	0.0189532
STX1B	1.9546	3.53778	5e-05	0.00316133
ETV4	1.9536	3.8047	5e-05	0.00316133
NRXN2	1.94416	2.97311	0.00035	0.0147145
SOX2	1.92721	4.60827	5e-05	0.00316133
CITED1	1.92487	4.7824	5e-05	0.00316133
GNAO1	1.92246	2.86207	0.0003	0.0131593
SP6	1.92123	2.86255	0.00055	0.0203714
KIAA1530	1.91783	4.68133	5e-05	0.00316133
FSTL4	1.90473	3.17951	5e-05	0.00316133
TEK	1.90189	2.94275	0.00015	0.00758719
ZMAT4	1.90179	2.71393	0.0007	0.023458
PLAC1	1.90179	4.42021	5e-05	0.00316133
CRABP2	1.88797	4.16736	5e-05	0.00316133
TMEM178	1.88694	2.88474	0.00015	0.00758719
SYT12	1.88554	2.62943	0.00125	0.0350043
ADAMTS7	1.88345	2.8671	0.00045	0.0175511
NOV	1.88343	3.14965	0.00015	0.00758719
SEMA6B	1.87625	4.13308	5e-05	0.00316133
KCNMA1	1.86919	2.9798	5e-05	0.00316133
NTS	1.86828	2.62409	0.0014	0.0382132
BIK	1.86468	3.06072	0.00015	0.00758719
IFIH1	1.86052	3.48878	5e-05	0.00316133
INHBB	1.8586	3.19373	0.00015	0.00758719
PTRF	1.85707	4.72405	5e-05	0.00316133
SCN9A	1.85599	3.78849	5e-05	0.00316133
CHGB	1.85258	3.61139	5e-05	0.00316133
GAS7	1.85142	3.89717	5e-05	0.00316133
ATP8A2	1.84959	3.64934	5e-05	0.00316133
KCNK6	1.83784	2.50231	0.00175	0.0436448
LRAT	1.83099	3.2219	0.0002	0.00957751
ETV5	1.82544	4.15304	5e-05	0.00316133
HES5	1.80793	3.68892	5e-05	0.00316133
ACVRL1	1.80242	2.93707	0.0002	0.00957751
GIPC3	1.79725	3.42128	5e-05	0.00316133
C1QTNF1	1.79308	3.54402	5e-05	0.00316133
BCAN	1.79211	2.69761	0.00085	0.0271363
DMRTA1	1.79178	3.24422	0.00015	0.00758719
PAK7	1.79085	2.52519	0.0013	0.0360923
FOXI3	1.79056	2.64351	0.001	0.0300297
HLA-DRA	1.79003	2.74942	0.00055	0.0203714
STRA6	1.78579	2.91525	0.00015	0.00758719
IGSF1	1.78265	2.92789	0.00035	0.0147145
ARHGAP23	1.77648	2.69814	0.001	0.0300297
PTPRE	1.77048	3.02383	5e-05	0.00316133
KIAA1267	1.75389	4.5714	5e-05	0.00316133
IAH1	1.7529	4.1085	5e-05	0.00316133
PPP1R1A	1.74366	3.84643	5e-05	0.00316133
POF1B	1.74061	2.48693	0.002	0.0483886
TGM2	1.73402	2.99339	5e-05	0.00316133
LOC100190938	1.70574	3.25099	5e-05	0.00316133
LMO3	1.70559	3.06608	0.0001	0.00558138
C16orf45	1.70515	3.65732	5e-05	0.00316133
RASGRP2	1.70439	2.63688	0.00095	0.0288493
PDE1C	1.69358	2.77736	0.0001	0.00558138
HSPA2	1.69013	3.3989	5e-05	0.00316133
PIK3R5	1.68969	2.69787	0.0006	0.0213442
TMEM108	1.68963	2.70521	0.0008	0.0258459
FGF12	1.68697	3.66354	5e-05	0.00316133
CAPG	1.6809	3.25331	5e-05	0.00316133
FAM164C	1.68035	2.75495	0.00055	0.0203714
BSPRY	1.67902	2.74292	0.0006	0.0213442
CD70	1.67831	2.88496	0.00045	0.0175511
KRT222	1.6776	3.40754	5e-05	0.00316133
LGALS3BP	1.67697	4.02297	5e-05	0.00316133
HLA-DPA1	1.6756	3.08347	5e-05	0.00316133
SQRDL	1.67194	2.93477	0.00035	0.0147145
KCNA1	1.66673	3.61205	5e-05	0.00316133
HLA-DMA	1.66673	2.66482	0.0011	0.0318508
RXRG	1.65774	2.54558	0.0002	0.00957751
ALDH3A1	1.65051	2.7162	0.00045	0.0175511
PRICKLE2	1.65046	3.32937	5e-05	0.00316133
SOX21	1.64917	2.98331	5e-05	0.00316133
SLC25A46	1.64304	3.93431	5e-05	0.00316133
CYP1B1	1.64201	3.9408	5e-05	0.00316133
RFX6	1.64003	2.71015	0.00065	0.0225287
LOC100507043	1.62956	2.5946	0.00095	0.0288493
TP53I3	1.62753	3.92305	5e-05	0.00316133
HRH1	1.6167	2.51533	0.00105	0.031184
NMNAT2	1.61252	3.26171	5e-05	0.00316133
DCLK1	1.61096	3.33419	5e-05	0.00316133
RPRM	1.60078	3.13838	0.0001	0.00558138
CPS1	1.59393	3.73795	5e-05	0.00316133
HLA-DRB1	1.5933	3.38047	5e-05	0.00316133
RUNDC3A	1.59323	3.26081	5e-05	0.00316133
PCSK1N	1.58808	2.74232	0.0003	0.0131593
PEG10	1.58796	2.7441	0.0004	0.016186
SPTBN4	1.58598	2.54455	0.0009	0.0280682
UGT3A2	1.58306	3.29503	5e-05	0.00316133
CLIC5	1.58132	2.52834	0.0006	0.0213442
FOXA3	1.5799	3.12229	5e-05	0.00316133
GPR85	1.57112	2.76817	0.00035	0.0147145
APH1B	1.56141	3.65495	5e-05	0.00316133
FER1L5	1.56122	2.54331	0.00125	0.0350043
ADAMTS16	1.55407	3.00387	5e-05	0.00316133
FNDC5	1.54436	2.94707	0.00025	0.0113666
SLC30A10	1.53897	2.71165	0.00025	0.0113666
ZCCHC12	1.5339	3.48869	5e-05	0.00316133
MEGF10	1.53374	3.14165	5e-05	0.00316133
PPP2R2C	1.52586	3.28709	0.0001	0.00558138
CDR1	1.52538	2.45435	0.00175	0.0436448
FSCN1	1.52281	3.12658	5e-05	0.00316133
BNC1	1.51941	2.79319	0.0003	0.0131593
CLDN1	1.51854	2.8719	0.00015	0.00758719
SLC13A4	1.51718	3.30314	5e-05	0.00316133
SPOCK1	1.51552	2.59873	0.0007	0.023458
PDZD4	1.50735	3.08161	5e-05	0.00316133
CABP1	1.50506	2.5738	0.00075	0.0245242
BAALC	1.50234	2.482	0.00125	0.0350043
RAI2	1.49203	2.53542	0.0005	0.0189532
MST1R	1.48922	2.43787	0.00145	0.0390511
IGFBP3	1.48814	2.78941	0.00035	0.0147145
C1R	1.488	2.79688	0.00025	0.0113666
LOC100505687	1.47315	3.57939	5e-05	0.00316133
IKZF2	1.46484	2.80484	0.00015	0.00758719
RGS4	1.4592	2.46834	0.00155	0.040794
HAPLN3	1.4587	2.88628	0.0002	0.00957751
C17orf28	1.45244	3.15297	5e-05	0.00316133
AFAP1L2	1.44126	2.80553	0.00025	0.0113666
SLC16A2	1.44092	3.39843	5e-05	0.00316133
ZBTB42	1.44077	3.03519	0.0001	0.00558138
SULT1A1	1.43907	2.92446	0.00025	0.0113666
CRIPAK	1.43867	2.95283	0.0001	0.00558138
RET	1.43724	2.62757	0.00045	0.0175511
LBH	1.4136	3.45414	5e-05	0.00316133
SEC14L5	1.41132	2.30399	0.002	0.0483886
VAMP8	1.41004	3.29316	5e-05	0.00316133
PCDH1	1.4085	3.1396	5e-05	0.00316133
HIST1H3J	1.40762	3.08407	0.00015	0.00758719
STXBP6	1.40373	2.70631	0.0002	0.00957751
USH1C	1.39858	2.52446	0.0007	0.023458
FUT1	1.38727	2.77698	0.00045	0.0175511
CD44	1.38567	2.24592	0.00125	0.0350043
LGALS3	1.38524	3.13795	5e-05	0.00316133
QPCT	1.38333	3.41708	5e-05	0.00316133
FRMPD3	1.37849	2.37836	0.0016	0.0415026
CDKN1A	1.37793	3.23504	5e-05	0.00316133
ZXDA	1.37734	2.87183	0.00015	0.00758719
INA	1.3693	3.4671	5e-05	0.00316133
NKD2	1.35978	3.07041	5e-05	0.00316133
LRFN5	1.3591	2.43418	0.0015	0.039867
FADS2	1.35759	3.30761	5e-05	0.00316133
EOMES	1.35639	2.77285	0.00025	0.0113666
MLC1	1.35625	2.50811	0.00095	0.0288493
LAMP3	1.35562	2.50569	0.0009	0.0280682
CDH1	1.35066	2.67587	0.0002	0.00957751
STARD8	1.34939	2.7617	0.0004	0.016186
GALK1	1.34928	3.36569	5e-05	0.00316133
HIST1H2AE	1.34602	3.26012	5e-05	0.00316133
ALDOC	1.34035	3.1738	5e-05	0.00316133
FAM134B	1.33961	3.22465	5e-05	0.00316133
FCHO1	1.33496	2.72036	0.00025	0.0113666
ESRP1	1.33439	2.29984	0.00175	0.0436448
HIST1H2BG	1.33391	3.14877	5e-05	0.00316133
CHSY3	1.33123	2.36216	0.00155	0.040794
PMEL	1.33024	2.45883	0.0011	0.0318508
RIMS1	1.32738	2.24975	0.0016	0.0415026
ARAP3	1.32334	2.48637	0.0011	0.0318508
WIPI1	1.32299	2.88113	0.00015	0.00758719
SPATA20	1.31754	3.15231	0.0001	0.00558138
GFAP	1.31686	2.33842	0.00165	0.0423247
GMPR	1.30938	2.59059	0.0006	0.0213442
MYOF	1.30783	2.6915	0.0002	0.00957751
CDKN1C	1.30244	2.34784	0.0012	0.0340161
EFR3B	1.30212	3.34785	5e-05	0.00316133
GUCY1A2	1.29533	2.61572	0.00065	0.0225287
MGAT5B	1.29258	2.4764	0.0006	0.0213442
DCDC2	1.2849	2.88681	5e-05	0.00316133
B3GALT1	1.28407	2.31761	0.00205	0.0491575
KCNN1	1.28173	2.25464	0.0015	0.039867
MEIS3	1.27854	2.85554	5e-05	0.00316133
NOTCH1	1.27435	2.84534	5e-05	0.00316133
ITPR3	1.27308	3.02345	0.0001	0.00558138
HLA-DOA	1.26992	3.01326	0.0001	0.00558138
ZBTB16	1.26861	2.45767	0.0005	0.0189532
SLC27A6	1.26326	2.5969	0.0006	0.0213442
CACNA1C	1.26253	2.38203	0.0002	0.00957751
SERINC2	1.26125	2.31945	0.002	0.0483886
EGFL7	1.25742	2.93943	5e-05	0.00316133
CNTN1	1.25341	2.92397	5e-05	0.00316133
TMEM132E	1.25159	2.75047	0.00015	0.00758719
ILDR2	1.25005	3.01553	5e-05	0.00316133
THBS1	1.24528	2.29094	0.00145	0.0390511
LINGO1	1.24509	2.36776	0.00145	0.0390511
KCNJ12	1.24051	2.7932	0.00015	0.00758719
EPCAM	1.23324	2.28401	0.00195	0.0474627
CACNA1H	1.23126	2.77754	5e-05	0.00316133
LEPREL1	1.22789	2.55917	0.0003	0.0131593
ITGB8	1.22514	2.52753	0.0007	0.023458
FAM174B	1.21815	2.46319	0.0005	0.0189532
ABCC8	1.21669	2.36273	0.0016	0.0415026
ARNT2	1.21545	3.00392	5e-05	0.00316133
LTBP1	1.20779	3.05429	5e-05	0.00316133
EEF1A2	1.20583	3.1227	5e-05	0.00316133
NPTXR	1.20429	2.46387	0.0015	0.039867
ZNF365	1.20159	2.5074	0.00095	0.0288493
RCAN2	1.19012	2.28336	0.00205	0.0491575
PLEKHG4B	1.18782	2.63912	0.00025	0.0113666
TGFB1	1.18732	2.45704	0.0009	0.0280682
PRKCB	1.18422	2.64456	0.0003	0.0131593
L3MBTL4	1.18242	2.35419	0.0008	0.0258459
SLC25A43	1.18089	2.48761	0.00135	0.0372886
NCOR1	1.17936	2.42193	0.0004	0.016186
CHMP6	1.17877	2.88017	5e-05	0.00316133
ZNF672	1.17546	2.76216	0.00025	0.0113666
KIAA2022	1.16583	2.52732	0.00065	0.0225287
SNAP91	1.16506	2.30169	0.00145	0.0390511
GSN	1.16133	2.74323	5e-05	0.00316133
DVL3	1.15846	2.91296	5e-05	0.00316133
UBE2L6	1.15312	2.74783	5e-05	0.00316133
EIF4E3	1.15263	2.83183	0.0001	0.00558138
MAGEF1	1.15041	3.00584	5e-05	0.00316133
PLEKHB1	1.14694	2.53457	0.0006	0.0213442
ATP11B	1.14596	2.99848	5e-05	0.00316133
AHNAK2	1.1435	2.70858	5e-05	0.00316133
SNX19	1.1435	2.79775	0.0002	0.00957751
CILP2	1.14165	2.29727	0.00175	0.0436448
FERMT1	1.13139	2.77399	5e-05	0.00316133
JPH3	1.12689	2.36658	0.00095	0.0288493
ABCG1	1.12479	2.20332	0.00195	0.0474627
HSPB8	1.12431	2.47855	0.0006	0.0213442
SLC37A1	1.12256	2.39459	0.0012	0.0340161
NOS2	1.11977	2.38266	0.0008	0.0258459
H1F0	1.11846	2.90135	5e-05	0.00316133
PALM	1.11635	2.5909	0.0007	0.023458
CYP26B1	1.11629	2.39394	0.0006	0.0213442
C15orf59	1.11578	2.3917	0.0015	0.039867
PCDH10	1.11562	2.37603	0.0009	0.0280682
NHS	1.1145	2.49494	0.0008	0.0258459
RAB11FIP5	1.11071	2.73566	0.00015	0.00758719
PRUNE2	1.09904	2.2757	0.0018	0.0446853
ADAMTS18	1.08288	2.32275	0.0011	0.0318508
BFSP1	1.0794	2.2977	0.00175	0.0436448
SEMA4F	1.07921	2.76274	0.00015	0.00758719
NAP1L3	1.07613	2.73962	0.0002	0.00957751
EPAS1	1.07593	2.28048	0.0015	0.039867
ZNF496	1.07486	2.50869	0.00075	0.0245242
GCA	1.07271	2.52429	0.0005	0.0189532
HCP5	1.06943	2.35687	0.0009	0.0280682
TP53I13	1.06826	2.58224	0.0004	0.016186
PRADC1	1.06564	2.5858	5e-05	0.00316133
TNK2	1.06543	2.48189	0.0006	0.0213442
NES	1.0622	2.57807	0.0004	0.016186
CORO1A	1.06053	2.23062	0.0017	0.0430613
HAP1	1.06039	2.38491	0.0011	0.0318508
SCCPDH	1.0577	2.75657	0.0001	0.00558138
MYO18A	1.05512	2.70442	0.00015	0.00758719
MCCC1	1.05484	2.71636	5e-05	0.00316133
CEP112	1.0481	2.42948	0.0006	0.0213442
ASAP2	1.04256	2.6957	0.0001	0.00558138
MMP2	1.04136	2.30059	0.0014	0.0382132
TIMP2	1.03984	2.50625	0.0003	0.0131593
LGR5	1.03641	2.43659	0.0011	0.0318508
PCYT1B	1.03631	2.29321	0.00145	0.0390511
YPEL5	1.03571	2.59214	0.00045	0.0175511
KLHL24	1.03461	2.66518	0.0002	0.00957751
FAM83G	1.03397	2.37963	0.00095	0.0288493
WBP2	1.02748	2.55305	0.00035	0.0147145
CTSH	1.02548	2.48047	0.0007	0.023458
GPRC5C	1.02511	2.36392	0.0006	0.0213442
MAP6D1	1.02106	2.43258	0.0012	0.0340161
ULK2	1.02104	2.40949	0.0009	0.0280682
ALG3	1.01511	2.39847	0.0009	0.0280682
LOC550643	1.01424	2.38124	0.0012	0.0340161
PCDH20	1.00753	2.47885	0.0006	0.0213442
SMARCA1	1.00711	2.61673	0.0003	0.0131593
KIF3C	1.00593	2.44392	0.00075	0.0245242
ST6GAL1	1.00409	2.2523	0.0017	0.0430613
SNPH	1.00388	2.20921	0.0011	0.0318508
ABHD15	1.0011	2.48959	0.00035	0.0147145
STAT5B	0.993948	2.55459	0.00025	0.0113666
JUP	0.992392	2.47886	0.00075	0.0245242
SUSD1	0.99196	2.422	0.00095	0.0288493
BARX2	0.988124	2.34771	0.00075	0.0245242
ARHGEF6	0.985682	2.32842	0.0014	0.0382132
DDR1	0.980056	2.38452	0.00095	0.0288493
IGSF8	0.976521	2.39801	0.00105	0.031184
MYO1D	0.976388	2.60332	0.00015	0.00758719
IL1RAP	0.976089	2.2129	0.00205	0.0491575
FRMD4B	0.975898	2.46531	0.00055	0.0203714
ITGA3	0.974955	2.2722	0.0017	0.0430613
MFGE8	0.970494	2.39319	0.0005	0.0189532
PXDN	0.970087	2.56805	0.00015	0.00758719
SCN5A	0.963824	2.23269	0.0017	0.0430613
ABCF3	0.963341	2.51599	0.0006	0.0213442
MGAT3	0.963159	2.2822	0.0014	0.0382132
RHOB	0.961949	2.55104	0.00035	0.0147145
GFRA1	0.961482	2.34033	0.001	0.0300297
GRN	0.960141	2.54172	0.00015	0.00758719
KLHL29	0.953847	2.28121	0.0016	0.0415026
RNF144A	0.947661	2.32585	0.0012	0.0340161
COL6A2	0.947503	2.23167	0.0011	0.0318508
PJA1	0.946883	2.47561	0.00045	0.0175511
SLC38A10	0.944259	2.38253	0.00095	0.0288493
DAP	0.940726	2.31634	0.0015	0.039867
SENP2	0.938347	2.50116	0.00045	0.0175511
LYPD1	0.93817	2.28978	0.0013	0.0360923
FBXO41	0.936365	2.3359	0.00115	0.0331208
CNST	0.936274	2.31398	0.00135	0.0372886
SPTB	0.931492	2.20369	0.00185	0.0457162
ADD2	0.919525	2.40059	0.00085	0.0271363
SLC1A4	0.918775	2.31053	0.00095	0.0288493
PLCD3	0.914802	2.28823	0.0012	0.0340161
RND2	0.914731	2.33688	0.0013	0.0360923
FH	0.914122	2.41228	0.0006	0.0213442
EHD3	0.913748	2.2758	0.0016	0.0415026
TUBB3	0.913606	2.22027	0.00205	0.0491575
SCAMP5	0.912949	2.33281	0.00065	0.0225287
SEPP1	0.909602	2.30939	0.0007	0.023458
BCAR1	0.909015	2.26737	0.00145	0.0390511
ANKRD33B	0.90867	2.33852	0.0009	0.0280682
CLIP4	0.90669	2.28629	0.0012	0.0340161
DUSP1	0.89384	2.27143	0.0012	0.0340161
C17orf96	0.874944	2.24445	0.00165	0.0423247
PARL	0.865769	2.29081	0.0011	0.0318508
NRBP1	0.851996	2.25991	0.00175	0.0436448
MPP2	0.845282	2.22584	0.0018	0.0446853
HIST1H2BF	0.837231	2.22246	0.00175	0.0436448
CNTNAP2	0.833713	2.1912	0.0014	0.0382132
STAT3	0.830939	2.2176	0.00135	0.0372886
C17orf70	0.827381	2.17047	0.0019	0.0468088
